# Spatio-temporal plasticity of root exudation in three temperate tree species: effects of season, site and soil characteristics

**DOI:** 10.1101/2025.09.21.675509

**Authors:** Melissa Wannenmacher, Simon Haberstroh, Jürgen Kreuzwieser, Jörg Niederberger, Jörg Prietzel, Friederike Lang, Christiane Werner

## Abstract

Root exudation provides a constant carbon input to the rhizosphere and is therefore a very important factor in shaping this hotspot of biological activity. Nonetheless, root exudation data and its spatio-temporal plasticity is scarce. This study provides insights into compound-specific root exudation in three temperate tree species in two seasons (late spring and late summer) and two soil compartments (forest floor and the top mineral soil), including the effect of soil chemistry. At four sites with differing mean annual temperature and soil phosphorus level, root exudates were sampled using an *in-situ* cuvette-based system and analysed by gas chromatography-mass spectrometry. We found seasonally and spatially varying site- and species-specific exudation patterns. While the seasonal pattern was similar among species and sites, with higher exudation rates in late spring, soil compartment-specific exudation depended on species and site. *Acer pseudoplatanus* tended to exude more into the mineral soil at warmer sites, while *Picea abies* exuded more in the mineral soil at all sites. Exudation by *Fagus sylvatica* was independent from the soil compartment. Significant correlation between exchangeable soil cations and specific compounds exuded by *F. sylvatica* and *P. abies* were found. Exudation of specific compounds in *F. sylvatica* increased with the concentration of exchangeable Mg, Al and Fe, whereas exudation rates in *P. abies* decreased with most base cations’ concentration, while sugar exudation increased with the exchangeable non-base cations Al and Fe. These results demonstrate that root exudation is dynamically adjusted to the species-specific nutritional needs governed by site, season and soil characteristics.
