## Supplementary table S1 for "Spatio-temporal plasticity of root exudation in three temperate tree species: effects of season, site and soil characteristics"

### Sheet: compounds
Name	RT	Match Factor	CAS#	MZ	standard for quantification	compound group
1,2,3-Propanetriol, 1-(4-hydroxy-3-methoxyphenyl)- (4TMS)	29.2083	78.819		297.0	alcohol	alcohol
1-Pyrroline-2-carboxylate (1TMS)	10.798	81.3		170	other_N	other_N
4-Hydroxyphenyl-beta-glucopyranoside (5TMS)	38.8049	66.7646		254.0	arom	arom
Alanine (3TMS)	14.8202	74.1016		188.0	amino_acid	amino_acid
Alanine, beta- (1TMS)	4.665	68.9	5269-40-9	117	amino_acid	amino_acid
Arabitol (5TMS)	23.6688	68.009	14199-73-6	217.0	alcohol	alcohol
Benzoic acid, (1TMS)	10.235	71.2		179	arom	arom
Benzylalcohol (1TMS)	8.004	82.4	14642-79-6	165	alcohol	alcohol
beta-D-Fructofuranosyl-(2,1)-beta-D-Fructofuranose (1MEOX) (8TMS) BP	23.102	72.2		217	sugar	sugar
Boric-acid_3TMS	4.705	75		221	boric acid	other_acid
Butane, 1,2,4-trihydroxy- (3TMS)	22.711	66	33581-75-8	103	other_HC	other_HC
Butanoic acid, 3-hydroxy- (2TMS)	9.7848	73.1241	55133-94-3	191.0	org_acid	org_acid
Butanoic acid, 4-amino- (3TMS)	18.9305	85.0577	39508-23-1	174.0	amino_acid	amino_acid
Butyro-1,4-lactam (1TMS)	8.866	63.3	14468-90-7	142	other_N	other_N
Carbodiimide (2TMS)	4.307	82.9	1000-70-0	171	other_N	other_N
Cysteamine (3TMS)	4.124	75.6		174	other_N	other_N
D204282	23.251	61.3		147	other	other
Decanoic acid (1TMS)	15.543	65.8	55494-15-0	229	fatty_acid	fatty_acid
Diethanolamine (2TMS)	13.964	67.5		131	other_N	other_N
Dihydroxyphenylalanine_3TMS	27.6408	70.8793		267.0	amino_acid	amino_acid
Dodecane	23.154	76.5	112-40-3	85	other_HC	other_HC
Ethanolamine (3TMS)	4.139	66.6	5630-81-9	174	other_N	other_N
Fructose (1MEOX) (5TMS) MP	25.459	76.4		307	fructose	sugar
Galactitol (6TMS)	24.9973	64.8166		217.0	alcohol	alcohol
Galactose (1MEOX) (5TMS) MP	25.961	78.8		319	galactose	sugar
Glucopyranose [-H20] (4TMS)	24.4321	67.935		217.0	sugar	sugar
Glycerol (3TMS)	11.243	79.9	6787-10-06	147	glycerol	alcohol
Glycine, N,N-dimethyl- (1TMS)	4.19311	71.8751		160.0	N,N-dimethyl-glycine	amino_acid
Heneicosan-1-ol, n- (1TMS)	11.6827	62.1775		369.0	alcohol	alcohol
Hexadecanoic acid (1TMS)	28.055	76.4		313	fatty_acid	fatty_acid
Hexanoic acid (1TMS)	6.231	72.9	14246-15-2	173	org_acid	org_acid
Hydrogen sulfide (2TMS)	5.36251	91.4766	3385-94-2	163.0	other	other
Hydroxylamine (3TMS)	7.197	85.3	21023-20-1	249	other_N	other_N
Inositol, myo- (6TMS)	28.3055	84.4606		318.0	alcohol	alcohol
Isoleucine (2TMS)	13.198	69.9197	7483-92-3	158.0	amino_acid	amino_acid
Lactic acid (2TMS)	6.083	64.9	17596-96-2	147	lactic acid	org_acid
Lyxose (1MEOX) (4TMS) BP	22.1989	69.1008		307.0	sugar	sugar
Mannitol (6TMS)	27.8523	87.812		319.0	alcohol	alcohol
NA	11.5978	71.6081		174.0	other	other
NA114002 (classified unknown)	7.771	75.2		147	other	other
NA192001 (classified unknown)	26.569	71.6		319	other	other
NA199017	26.6539	64.3898		110.0	other	other
Nicotinic acid (1TMS)	13.0183	80.2283	25436-37-7	180.0	arom_N	arom_N
Nonanoic acid (1TMS)	13.136	67.4	82326-11-2	215	fatty_acid	fatty_acid
Octadecanoic acid (1TMS)	31.575	63.5		341	fatty_acid	fatty_acid
Octan-1-ol, n- (1TMS)	6.918	81	14246-16-3	187	alcohol	alcohol
Octanoic acid, n- (1TMS)	10.679	71.5	55494-06-9	201	fatty_acid	fatty_acid
Ononitol (5TMS)	27.797	78.8		305	alcohol	alcohol
O-Toluic-acid_1TMS	13.21	64.6		193	arom	arom
Palmitic-acid-amide	26.5126	62.9956		194.0	other_N	other_N
Phenol (1TMS)	7.1914	69.0397		151.0	arom	arom
Pinitol, D- (5TMS)	25.8483	92.6179		260.0	alcohol	alcohol
Prolyl-glycine (2TMS)	10.4681	62.7237		142.0	amino_acid	amino_acid
Propane-1,2-diol (2TMS)	12.554	70.6	17887-27-3	117	alcohol	alcohol
Propane-1,3-diol (2TMS)	5.963	61.8	17887-80-8	147	propane-1,3-diol	alcohol
Propane-1,3-diol, 2-amino-2-methyl- (2TMS)	15.6543	66.1537		130.0	other_N	other_N
Putrescine (4TMS)	23.6332	64.5747	39772-63-9	174.0	other_N	other_N
Pyridine, 2-hydroxy- (1TMS)	6.83211	77.7613		152.0	arom_N	arom_N
Quinic acid (5TMS)	26.4123	61.1801		345.0	org_acid	org_acid
similar to Ditertbutylphenol (1TMS)	17.687	74.5		263	other	other
similar to Inositol (6TMS)	29.499	62.1		305	other	other
Sorbitol, 1,4:3,6-dianhydro- (2TMS)	16.964	76.5		275	alcohol	alcohol
Sorbose (1MEOX) (5TMS) BP	22.3348	65.9276		217.0	sugar	sugar
Threitol (4TMS)	18.7082	69.276	32381-52-5	217.0	alcohol	alcohol
Triethanolamine (3TMS)	19.839	67.4	20836-42-4	262	triethanolamine	other_N
Tryptophan, 5-hydroxy- (3TMS) MP	16.8815	60.5845		218.0	arom_N	arom_N
Unknown#bth-pae-001	5.75086	80.1772		214.0	other	other
Unknown#bth-pae-013	10.157	83		281	other	other
Unknown#bth-pae-039	24.3989	66.1881		217.0	other	other
Uracil (2TMS)	14.3079	64.8321	10457-14-4	241.0	other_N	other_N
Urea (2TMS)	10.091	66.9		171	other_N	other_N
Xylose (1MEOX) (4TMS) MP	25.688	66.4	56196-07-7	307	sugar	sugar

### Sheet: conversion factors
measured conversion factors
standard	conversion factor [g/peak area unit]
aspartic acid	4.40284e-12
boric acid	6.12694e-12
citric acid	1.85746e-11
cysteine	8.63002e-13
fructose	6.1605e-12
galactose	3.19082e-12
glutamic acid	4.06696e-11
glycerol	1.39678e-11
lactic acid	1.21525e-11
malic acid	1.10676e-11
N,N-dimethyl-glycine	5.12413e-12
phenylalanine	1.80317e-12
propane-1,3-diol	2.26276e-11
pyruvic acid	1.12384e-10
sucrose	1.15615e-12
triethanolamine	6.43797e-12
uric acid	3.06157e-10
calculated conversion factors
standard	conversion factor [g/peak area unit]	mean conversion factor from:
amino_acid	1.05726e-11	aspartic acid, cysteinie, glutamic acid, N,N-dimethyl-glycine, phenylalannine
arom_N	9.88346e-12	aspartic acid, cysteine, glutamic acid, N,N-dimethyl-glycine, phenylalannine, triethanolamine
arom	9.20672e-11	citric acid, lacitc acid, malic acid, pyruvic acid, uric acid
other_N	6.43797e-12	triethanolamine
other_HC	5.07439e-11	citric acid, fructose, galactose, glycerol, lactic acid, malic acid, propane-1,3-diol, pyruvic acid, sucrose, uric acid
other	3.3698e-11	all
alcohol	1.82977e-11	glycerol, propane-1,3-diol
org_acid	9.20672e-11	citric acid, lacitc acid, malic acid, pyruvic acid, uric acid
fatty_acid	9.20672e-11	citric acid, lacitc acid, malic acid, pyruvic acid, uric acid
sugar	3.50249e-12	fructose, galacose, sucrose
other_acid	5.14202e-11	aspartic acid, boric acid, citric acid, cysteine, glutamic acid, lactic acid, malic acid, phenylalanine, pyruvic acid, uric acid
